# The fungal RNA-binding protein Ssd1 represses Sun4 protein abundance through recognition of 5ʹ UTR structural and sequence elements

**DOI:** 10.64898/2026.08.03.741543

**Authors:** Benjamin Kleinerman, Uma Jayachandran, Marah M. Jnied, Weronika A. Danecka, Aleksandra Rosinska, Edward W.J. Wallace, Atlanta G. Cook

## Abstract

Regulation of protein abundance allows fungi to adapt to changing environments, regulate their growth and morphology, and react to external stresses. Ssd1 is a fungal RNA binding protein that binds mRNAs encoding cell wall remodelling proteins and regulates cell wall biogenesis. Ssd1 binding sites (SBSs) have been described by computational and biochemical analyses, but how Ssd1 recognises these sites and how that relates to regulation of protein abundance was less clear. Here, a co-crystal structure of *Saccharomyces cerevisiae* Ssd1 with an SBS reveals core determinants of recognition, while fluorescent reporters of Sun4, an Ssd1-regulated cell wall protein, were used to characterise structure- guided mutations. We find that Ssd1 has an extensive RNA binding site that recognises two elements of the SBS: an upstream element that forms a structural motif, and an element containing tandem CNYU sequences that engages Ssd1 in base-specific recognition. Mutations to the Ssd1 RNA binding surface prevent Ssd1-dependent repression of fluorescent reporters and show strong phenotypes in assays of cell wall stress resistance and genetic interactions with the Cbk1 kinase. Loss of repression is also observed if both *SUN4* SBSs are altered. However, the presence of one SBS in the *SUN4* 5ʹ untranslated region is sufficient to confer Ssd1-dependent suppression of protein abundance. Our work confirms that RNA binding is a core function of Ssd1 and is likely to inform functional analyses in fungi beyond *S. cerevisiae*, where Ssd1 orthologs have been identified as virulence factors in several fungal pathogens.
