## Supplementary material for "The fungal RNA-binding protein Ssd1 represses Sun4 protein abundance through recognition of 5ʹ UTR structural and sequence elements": Biomaterials

### Sheet: S. cerevisiae Strains
Biological materials used for BK's Ssd1 RNA-binding mechanism paper experiments
This sheet contains information on the yeast strains used for all BK's experiments
Last updated 2026-02-27, by BK
Strain ID/name	Alias	Genotype	Parent Strain	Repository Location	Web Link/Reference
BY4741	BY4741	MATa; ura3-Δ0; leu2-Δ0; his3-Δ1; met15-Δ0	S288C	EUROSCARF, Y00000	PMID: 9483801
YDR293c	ssd1Δ	MATa; ura3-Δ0; leu2-Δ0; his3-Δ1; met15-Δ0; YDR293c::kanMX4	BY4741	EUROSCARF, Y03652	PMID: 24939991
yRB001.2	SSD1-HF	MATa; ura3-Δ0; leu2-Δ0; his3-Δ1; met15-Δ0; SSD1-HF	BY4741	The University of Edinburgh, E. Wallace Lab	PMID: 34302485
yMJ003	SUN4-mNeonGreen-TADH1	MATa; ura3-Δ0; leu2-Δ0; his3-Δ1; met15-Δ0; SUN4-mNeonGreen-TADH1-HIS3MX	BY4741	The University of Edinburgh, E. Wallace Lab	N/A
yMJ011	SUN4-mNeonGreen-TADH1; ssd1Δ	MATa; ura3-Δ0; leu2-Δ0; his3-Δ1; met15-Δ0; YDR293c::kanMX4; SUN4-mNeonGreen-TADH1-HIS3MX	YDR293c	The University of Edinburgh, E. Wallace Lab	N/A
yMJ039	SUN4-mNeonGreen	MATa; ura3-Δ0; leu2-Δ0; his3-Δ1; met15-Δ0; SUN4-mNeonGreen	BY4741	The University of Edinburgh, E. Wallace Lab	N/A
yMJ041	SUN4-mNeonGreen; ssd1Δ	MATa; ura3-Δ0; leu2-Δ0; his3-Δ1; met15-Δ0; YDR293C::kanMX4 SUN4-mNeonGreen	YDR293c	The University of Edinburgh, E. Wallace Lab	N/A
yBK001.1	ssd1-N370A-HF	MATa; ura3-Δ0; leu2-Δ0; his3-Δ1; met15-Δ0; ssd1-N370A-HF	yRB001.2	The University of Edinburgh, E. Wallace Lab	N/A
yBK002.1	ssd1-R371A-HF	MATa; ura3-Δ0; leu2-Δ0; his3-Δ1; met15-Δ0; ssd1-R371A-HF	yRB001.2	The University of Edinburgh, E. Wallace Lab	N/A
yBK003.1	ssd1-R394A-HF	MATa; ura3-Δ0; leu2-Δ0; his3-Δ1; met15-Δ0; ssd1-R394A-HF	yRB001.2	The University of Edinburgh, E. Wallace Lab	N/A
yBK004.1	ssd1-W583A-HF	MATa; ura3-Δ0; leu2-Δ0; his3-Δ1; met15-Δ0; ssd1-W583A-HF	yRB001.2	The University of Edinburgh, E. Wallace Lab	N/A
yBK005.1	ssd1-K585A-HF	MATa; ura3-Δ0; leu2-Δ0; his3-Δ1; met15-Δ0; ssd1-K585A-HF	yRB001.2	The University of Edinburgh, E. Wallace Lab	N/A
yBK006.1	ssd1-K589A-HF	MATa; ura3-Δ0; leu2-Δ0; his3-Δ1; met15-Δ0; ssd1-K589A-HF	yRB001.2	The University of Edinburgh, E. Wallace Lab	N/A
yBK007.1	ssd1-KR622-623AA-HF	MATa; ura3-Δ0; leu2-Δ0; his3-Δ1; met15-Δ0; ssd1-KR622-623AA-HF	yRB001.2	The University of Edinburgh, E. Wallace Lab	N/A
yBK008.1	ssd1-ST627-628AA-HF	MATa; ura3-Δ0; leu2-Δ0; his3-Δ1; met15-Δ0; ssd1-ST627-628AA-HF	yRB001.2	The University of Edinburgh, E. Wallace Lab	N/A
yBK009.1	ssd1-H630A-HF	MATa; ura3-Δ0; leu2-Δ0; his3-Δ1; met15-Δ0; ssd1-H630A-HF	yRB001.2	The University of Edinburgh, E. Wallace Lab	N/A
yBK010.1	5'UTRPGK1-SUN4-mNeonGreen	MATa; ura3-Δ0; leu2-Δ0; his3-Δ1; met15-Δ0; 5'UTRPGK1-SUN4-mNeonGreen	yMJ039	The University of Edinburgh, E. Wallace Lab	N/A
yBK011.1	5'UTRPGK1-SUN4-mNeonGreen; ssd1Δ	MATa; ura3-Δ0; leu2-Δ0; his3-Δ1; met15-Δ0; YDR293c::kanMX4; 5'UTRPGK1-SUN4-mNeonGreen	yMJ041	The University of Edinburgh, E. Wallace Lab	N/A
yBK012.1	5'UTRPGK1-SUN4-mNeonGreen-TADH1	MATa; ura3-Δ0; leu2-Δ0; his3-Δ1; met15-Δ0; 5'UTRPGK1-SUN4-mNeonGreen-TADH1	yMJ003	The University of Edinburgh, E. Wallace Lab	N/A
yBK013.1	5'UTRPGK1-SUN4-mNeonGreen-TADH1; ssd1Δ	MATa; ura3-Δ0; leu2-Δ0; his3-Δ1; met15-Δ0; YDR293c::kanMX4; 5'UTRPGK1-SUN4-mNeonGreen-TADH1	yMJ011	The University of Edinburgh, E. Wallace Lab	N/A
yBK014.1	5'UTRDel-1-SUN4-mNeonGreen-TADH1	MATa; ura3-Δ0; leu2-Δ0; his3-Δ1; met15-Δ0; 5'UTRDel-1-SUN4-mNeonGreen-TADH1	yMJ003	The University of Edinburgh, E. Wallace Lab	N/A
yBK017.1	5'UTRDel-2-SUN4-mNeonGreen-TADH1	MATa; ura3-Δ0; leu2-Δ0; his3-Δ1; met15-Δ0; 5'UTRDel-2-SUN4-mNeonGreen-TADH1	yMJ003	The University of Edinburgh, E. Wallace Lab	N/A
yBK020.2	5'UTRDel-3-SUN4-mNeonGreen-TADH1	MATa; ura3-Δ0; leu2-Δ0; his3-Δ1; met15-Δ0; 5'UTRDel-3-SUN4-mNeonGreen-TADH1	yMJ003	The University of Edinburgh, E. Wallace Lab	N/A
yBK023.1	5'UTRintronless-SUN4-mNeonGreen-TADH1	MATa; ura3-Δ0; leu2-Δ0; his3-Δ1; met15-Δ0; 5'UTRintronless-SUN4-mNeonGreen-TADH1	yMJ003	The University of Edinburgh, E. Wallace Lab	N/A
yBK026.1	5'UTRsub-2-SUN4-mNeonGreen-TADH1	MATa; ura3-Δ0; leu2-Δ0; his3-Δ1; met15-Δ0; 5'UTRSub-2-SUN4-mNeonGreen-TADH1	yMJ003	The University of Edinburgh, E. Wallace Lab	N/A
yBK029.1	5'UTRDel-1-SUN4-mNeonGreen-TADH1; ssd1Δ	MATa; ura3-Δ0; leu2-Δ0; his3-Δ1; met15-Δ0; YDR293c::kanMX4; 5'UTRDel-1-SUN4-mNeonGreen-TADH1	yMJ011	The University of Edinburgh, E. Wallace Lab	N/A
yBK030.1	5'UTRDel-2-SUN4-mNeonGreen-TADH1; ssd1Δ	MATa; ura3-Δ0; leu2-Δ0; his3-Δ1; met15-Δ0; YDR293c::kanMX4; 5'UTRDel-2-SUN4-mNeonGreen-TADH1	yMJ011	The University of Edinburgh, E. Wallace Lab	N/A
yBK031.1	5'UTRDel-3-SUN4-mNeonGreen-TADH1; ssd1Δ	MATa; ura3-Δ0; leu2-Δ0; his3-Δ1; met15-Δ0; YDR293c::kanMX4; 5'UTRDel-3-SUN4-mNeonGreen-TADH1	yMJ011	The University of Edinburgh, E. Wallace Lab	N/A
yBK032.1	5'UTRintronless-SUN4-mNeonGreen-TADH1; ssd1Δ	MATa; ura3-Δ0; leu2-Δ0; his3-Δ1; met15-Δ0; YDR293c::kanMX4; 5'UTRintronless-SUN4-mNeonGreen-TADH1	yMJ011	The University of Edinburgh, E. Wallace Lab	N/A
yBK033.1	5'UTRsub-2-SUN4-mNeonGreen-TADH1; ssd1Δ	MATa; ura3-Δ0; leu2-Δ0; his3-Δ1; met15-Δ0; YDR293c::kanMX4; 5'UTRSub-2-SUN4-mNeonGreen-TADH1	yMJ011	The University of Edinburgh, E. Wallace Lab	N/A
yBK054.1	5'UTRsub-1-SUN4-mNeonGreen-TADH1	MATa; ura3-Δ0; leu2-Δ0; his3-Δ1; met15-Δ0; 5'UTRSub-1-SUN4-mNeonGreen-TADH1	yMJ003	The University of Edinburgh, E. Wallace Lab	N/A
yBK055.1	5'UTRsub-1-SUN4-mNeonGreen-TADH1; ssd1Δ	MATa; ura3-Δ0; leu2-Δ0; his3-Δ1; met15-Δ0; YDR293c::kanMX4; 5'UTRSub-1-SUN4-mNeonGreen-TADH1	yMJ011	The University of Edinburgh, E. Wallace Lab	N/A
yBK056.1	5'UTRsub-3-SUN4-mNeonGreen-TADH1	MATa; ura3-Δ0; leu2-Δ0; his3-Δ1; met15-Δ0; 5'UTRSub-3-SUN4-mNeonGreen-TADH1	yMJ003	The University of Edinburgh, E. Wallace Lab	N/A
yBK057.1	5'UTRsub-3-SUN4-mNeonGreen-TADH1; ssd1Δ	MATa; ura3-Δ0; leu2-Δ0; his3-Δ1; met15-Δ0; YDR293c::kanMX4; 5'UTRSub-3-SUN4-mNeonGreen-TADH1	yMJ011	The University of Edinburgh, E. Wallace Lab	N/A
yBK092	ssd1Δ cbk1Δ	MATa; ura3-Δ0; leu2-Δ0; his3-Δ1; met15-Δ0; YDR293c::kanMX4; ynl161wΔ	YDR293c	The University of Edinburgh, E. Wallace Lab	N/A

### Sheet: Plasmids
Biological materials used for BK's Ssd1 RNA-binding mechanism paper experiments
This sheet contains information on the plasmids used for all BK's experiments
Last updated 2026-03-03, by BK
Plasmid ID	Alias	Bacterial Selection	Yeast Selection	Source	Repository Location	Plasmid Map
pML104	sgRNA Expression Vector with URA3 marker	AmpR	URA3	John Wyrick	Addgene, 67638
pBK001	sgRNA Expression Vector with gRNA targeting SSD1 H630	AmpR	URA3	University of Edinburgh, E. Wallace Lab	University of Edinburgh, E. Wallace Lab
pBK002	sgRNA Expression Vector with gRNA targeting SSD1 S628	AmpR	URA3	University of Edinburgh, E. Wallace Lab	University of Edinburgh, E. Wallace Lab
pBK005	sgRNA Expression Vector with gRNA targeting SSD1 N370	AmpR	URA3	University of Edinburgh, E. Wallace Lab	University of Edinburgh, E. Wallace Lab
pBK006	sgRNA Expression Vector with gRNA targeting SSD1 R371	AmpR	URA3	University of Edinburgh, E. Wallace Lab	University of Edinburgh, E. Wallace Lab
pBK027	sgRNA Expression Vector with gRNA targeting SSD1 R394	AmpR	URA3	University of Edinburgh, E. Wallace Lab	University of Edinburgh, E. Wallace Lab
pBK029	sgRNA Expression Vector with gRNA targeting SSD1 K589	AmpR	URA3	University of Edinburgh, E. Wallace Lab	University of Edinburgh, E. Wallace Lab
pBK030	sgRNA Expression Vector with gRNA targeting SSD1 W583	AmpR	URA3	University of Edinburgh, E. Wallace Lab	University of Edinburgh, E. Wallace Lab
pRB004	sgRNA Expression Vector with gRNA targeting SSD1 K585	AmpR	URA3	University of Edinburgh, E. Wallace Lab	University of Edinburgh, E. Wallace Lab
pRB005	sgRNA Expression Vector with gRNA targeting SSD1 K622	AmpR	URA3	University of Edinburgh, E. Wallace Lab	University of Edinburgh, E. Wallace Lab
gMJ013	sgRNA Expression Vector with gRNA targeting SUN4 SBM1	AmpR	URA3	University of Edinburgh, E. Wallace Lab	University of Edinburgh, E. Wallace Lab
gMJ014	sgRNA Expression Vector with gRNA targeting SUN4 SBM2	AmpR	URA3	University of Edinburgh, E. Wallace Lab	University of Edinburgh, E. Wallace Lab
gMJ015	sgRNA Expression Vector with gRNA targeting SUN4 5′ UTR intron	AmpR	URA3	University of Edinburgh, E. Wallace Lab	University of Edinburgh, E. Wallace Lab
pYTK001	YTK Part Plasmid Entry Vector	CmR	N/A	John Dueber	Addgene, 1000000061
pYTK023	YTK Type 2 PRNR2 Part	CmR	N/A	John Dueber	Addgene, 1000000061
pYTK059	YTK Type 4a mRuby2 Part	CmR	N/A	John Dueber	Addgene, 1000000061
pYTK061	YTK Type 4b TENO1 Part	CmR	N/A	John Dueber	Addgene, 1000000061
pBK032	Ssd1-mRuby2 Yeast Expression Vector	AmpR	LEU2	University of Edinburgh, E. Wallace Lab	University of Edinburgh, E. Wallace Lab
pBK033	YTK Type 234 GFP Dropout	AmpR	LEU2	University of Edinburgh, E. Wallace Lab	University of Edinburgh, E. Wallace Lab
pBK057	mRuby2 'Empty Plasmid' Yeast Expression Vector	AmpR	LEU2	University of Edinburgh, E. Wallace Lab	University of Edinburgh, E. Wallace Lab
pBK062	YTK vector containing Type '3A' SSD1 Unstructured N-terminus	CmR	N/A	University of Edinburgh, E. Wallace Lab	University of Edinburgh, E. Wallace Lab
pBK075	YTK vector containing Type '3B' SSD1 Structured C-terminus	CmR	N/A	University of Edinburgh, E. Wallace Lab	University of Edinburgh, E. Wallace Lab
pBK076	YTK vector containing Type '3B' ssd1 Structured C-terminus with W583A Mutation	CmR	N/A	University of Edinburgh, E. Wallace Lab	University of Edinburgh, E. Wallace Lab
pBK077	YTK vector containing Type '3B' ssd1 Structured C-terminus with KR622-623AA Double Mutation	CmR	N/A	University of Edinburgh, E. Wallace Lab	University of Edinburgh, E. Wallace Lab
pBK078	YTK vector containing Type '3B' ssd1 Structured C-terminus with H630A mutation	CmR	N/A	University of Edinburgh, E. Wallace Lab	University of Edinburgh, E. Wallace Lab
pBK087	Ssd1-W583A-mRuby2 Yeast Expression Vector	AmpR	LEU2	University of Edinburgh, E. Wallace Lab	University of Edinburgh, E. Wallace Lab
pBK088	Ssd1-KR622-623AA-mRuby2 Yeast Expression Vector	AmpR	LEU2	University of Edinburgh, E. Wallace Lab	University of Edinburgh, E. Wallace Lab
pBK089	Ssd1-H630A-mRuby2 Yeast Expression Vector	AmpR	LEU2	University of Edinburgh, E. Wallace Lab	University of Edinburgh, E. Wallace Lab
pBK090	Ssd1-R394A-mRuby2 Yeast Expression Vector	AmpR	LEU2	University of Edinburgh, E. Wallace Lab	University of Edinburgh, E. Wallace Lab
pBK091	Ssd1-K589A-mRuby2 Yeast Expression Vector	AmpR	LEU2	University of Edinburgh, E. Wallace Lab	University of Edinburgh, E. Wallace Lab

### Sheet: Oligos
Biological materials used by BK for his Ssd1 RNA-binding mechanism paper experiments
This sheet contains information on the oligonucleotides used for all BK's experiments
Last updated 2026-03-03, by BK
Oligo ID	Type	Sequence	Alias	Source	Repository Location
ogMJ025	gRNA	GATCAAAAAGGAGTGTAGAGTAGTGTTTTAGAGCTAG	gMJ013 sense 1	University of Edinburgh, E. Wallace Lab	University of Edinburgh, E. Wallace Lab
ogMJ026	gRNA	CTAGCTCTAAAACACTACTCTACACTCCTTTTT	gMJ013 sense 2	University of Edinburgh, E. Wallace Lab	University of Edinburgh, E. Wallace Lab
ogMJ027	gRNA	GATCTTAAAGGAGTGAAAATTAGTGTTTTAGAGCTAG	gMJ014 sense 1	University of Edinburgh, E. Wallace Lab	University of Edinburgh, E. Wallace Lab
ogMJ028	gRNA	CTAGCTCTAAAACACTAATTTTCACTCCTTTAA	gMJ014 sense 2	University of Edinburgh, E. Wallace Lab	University of Edinburgh, E. Wallace Lab
ogMJ029	gRNA	GATCTTACTAAAATAAATTTGGGAGTTTTAGAGCTAG	gMJ015 sense 1	University of Edinburgh, E. Wallace Lab	University of Edinburgh, E. Wallace Lab
ogMJ030	gRNA	CTAGCTCTAAAACTCCCAAATTTATTTTAGTAA	gMJ015 sense 2	University of Edinburgh, E. Wallace Lab	University of Edinburgh, E. Wallace Lab
oBK001	gRNA	GATCATCACATCTTTGCATCCATTGTTTTAGAGCTAG	pBK001 sense 1	University of Edinburgh, E. Wallace Lab	University of Edinburgh, E. Wallace Lab
oBK002	gRNA	CTAGCTCTAAAACAATGGATGCAAAGATGTGAT	pBK001 sense 2	University of Edinburgh, E. Wallace Lab	University of Edinburgh, E. Wallace Lab
oBK003	gRNA	GATCAATGGATGCAAAGATGTGATGTTTTAGAGCTAG	pBK002 sense 1	University of Edinburgh, E. Wallace Lab	University of Edinburgh, E. Wallace Lab
oBK004	gRNA	CTAGCTCTAAAACATCACATCTTTGCATCCATT	pBK002 sense 2	University of Edinburgh, E. Wallace Lab	University of Edinburgh, E. Wallace Lab
oBK005	gRNA	GATCGGCTTGAACCAAGCAATTTTGTTTTAGAGCTAG	pBK003 sense 1	University of Edinburgh, E. Wallace Lab	University of Edinburgh, E. Wallace Lab
oBK006	gRNA	CTAGCTCTAAAACAAAATTGCTTGGTTCAAGCC	pBK003 sense 2	University of Edinburgh, E. Wallace Lab	University of Edinburgh, E. Wallace Lab
oBK007	gRNA	GATCGATCGTAATAGAGCACTTGAGTTTTAGAGCTAG	pBK004 sense 1	University of Edinburgh, E. Wallace Lab	University of Edinburgh, E. Wallace Lab
oBK008	gRNA	CTAGCTCTAAAACTCAAGTGCTCTATTACGATC	pBK004 sense 2	University of Edinburgh, E. Wallace Lab	University of Edinburgh, E. Wallace Lab
oBK009	gRNA	GATCAGTTAATAAAAAGAATAGATGTTTTAGAGCTAG	pBK005 sense 1	University of Edinburgh, E. Wallace Lab	University of Edinburgh, E. Wallace Lab
oBK010	gRNA	CTAGCTCTAAAACATCTATTCTTTTTATTAACT	pBK005 sense 2	University of Edinburgh, E. Wallace Lab	University of Edinburgh, E. Wallace Lab
oBK011	gRNA	GATCAAAGAATAGATCGGATGCCTGTTTTAGAGCTAG	pBK006 sense 1	University of Edinburgh, E. Wallace Lab	University of Edinburgh, E. Wallace Lab
oBK012	gRNA	CTAGCTCTAAAACAGGCATCCGATCTATTCTTT	pBK006 sense 2	University of Edinburgh, E. Wallace Lab	University of Edinburgh, E. Wallace Lab
oBK063	gRNA	GATCAAGTGCTCTATTACGATCTTGTTTTAGAGCTAG	pBK027 sense 1	University of Edinburgh, E. Wallace Lab	University of Edinburgh, E. Wallace Lab
oBK064	gRNA	CTAGCTCTAAAACAAGATCGTAATAGAGCACTT	pBK027 sense 2	University of Edinburgh, E. Wallace Lab	University of Edinburgh, E. Wallace Lab
oBK067	gRNA	GATCGTTCAAGCCTACTGATAAGAGTTTTAGAGCTAG	pBK029 sense 1	University of Edinburgh, E. Wallace Lab	University of Edinburgh, E. Wallace Lab
oBK068	gRNA	CTAGCTCTAAAACTCTTATCAGTAGGCTTGAAC	pBK029 sense 2	University of Edinburgh, E. Wallace Lab	University of Edinburgh, E. Wallace Lab
oBK069	gRNA	GATCCACAAAGCCCAAAAATTGCTGTTTTAGAGCTAG	pBK030 sense 1	University of Edinburgh, E. Wallace Lab	University of Edinburgh, E. Wallace Lab
oBK070	gRNA	CTAGCTCTAAAACAGCAATTTTTGGGCTTTGTG	pBK030 sense 2	University of Edinburgh, E. Wallace Lab	University of Edinburgh, E. Wallace Lab
oBK088	DNA primer	ctttcctgcgttatcccctgattctgtggataaccgtagGCATCGTCTCATC	Forward gibson primer 1a, to clone SSD1 into pYTK001	University of Edinburgh, E. Wallace Lab	University of Edinburgh, E. Wallace Lab
oBK089	DNA primer	accgtagGCATCGTCTCATCGGTCTCAtATGTCTAAAAATAGCAACGTTAAC	Forward gibson primer 1b, to clone SSD1 into pYTK001	University of Edinburgh, E. Wallace Lab	University of Edinburgh, E. Wallace Lab
oBK090	DNA primer	ATCAAGAGCGCCATCTGTAGAaACC	Reverse gibson primer 1, to clone SSD1 into pYTK001	University of Edinburgh, E. Wallace Lab	University of Edinburgh, E. Wallace Lab
oBK091	DNA primer	GAATAGATCGGATGCCTGGGTtTCTAC	Forward gibson primer 2, to clone SSD1 into pYTK001	University of Edinburgh, E. Wallace Lab	University of Edinburgh, E. Wallace Lab
oBK092	DNA primer	CTATTAGCTTGTTGGGATGGcCTCAAC	Reverse gibson primer 2, to clone SSD1 into pYTK001	University of Edinburgh, E. Wallace Lab	University of Edinburgh, E. Wallace Lab
oBK093	DNA primer	GTACATTAGGTTTGTTGAGgCCATC	Forward gibson primer 3, to clone SSD1 into pYTK001	University of Edinburgh, E. Wallace Lab	University of Edinburgh, E. Wallace Lab
oBK094	DNA primer	ggtcatgcCGTCTCATCGGTCTCAggatccTACCCTCTTCATGAATGGATTTAATG	Reverse gibson primer 3a, to clone SSD1 into pYTK001	University of Edinburgh, E. Wallace Lab	University of Edinburgh, E. Wallace Lab
oBK095	DNA primer	acgctcggttgccgccgggcgttttttattggtctggtcatgcCGTCTCATCG	Reverse gibson primer 3b, to clone SSD1 into pYTK001	University of Edinburgh, E. Wallace Lab	University of Edinburgh, E. Wallace Lab
oBK177	DNA primer	CGTCTCATCGGTCTCAtATGTCTAAAAATAGCAACGTTAACAAC	Forward golden gate primer, to clone the SSD1 N-terminus into pYTK001	University of Edinburgh, E. Wallace Lab	University of Edinburgh, E. Wallace Lab
oBK178	DNA primer	CGTCTCAggtcGGTCTCAtgctCGTCCACCTCCGTTATTATTACC	Reverse golden gate primer, to clone the SSD1 N-terminus into pYTK001	University of Edinburgh, E. Wallace Lab	University of Edinburgh, E. Wallace Lab
oBK198	DNA primer (qPCR)	GGTCTCTAAGGGTGAAGAAGATAAC	Forward qPCR primer targeting mNeonGreen	University of Edinburgh, E. Wallace Lab	University of Edinburgh, E. Wallace Lab
oBK199	DNA primer (qPCR)	CTTGACCGACCATATCGAAGTC	Reverse qPCR primer targeting mNeonGreen	University of Edinburgh, E. Wallace Lab	University of Edinburgh, E. Wallace Lab
dBK001	gblock	AAGGGAGACTAGTAGCTGGTATATTAAGAGTTAATAAAAAGGCAAGATCGGATGCCTGGGTCTCTACAGATGGCGCTCTTGATGCGGATA	Repair template for ssd1 N370A mutation	University of Edinburgh, E. Wallace Lab	University of Edinburgh, E. Wallace Lab
dBK002	gblock	AGGGAGACTAGTAGCTGGTATATTAAGAGTTAATAAAAAGAATGCTTCGGATGCCTGGGTCTCTACAGATGGCGCTCTTGATGCGGATAT	Repair template for ssd1 R371 mutation	University of Edinburgh, E. Wallace Lab	University of Edinburgh, E. Wallace Lab
dBK003	gblock	CGCTCTTGATGCGGATATTTACATTTGCGGCTCCAAAGATGCCAATAGAGCACTTGAAGGTGATTTAGTCGCGGTAGAACTATTAGTTGT	Repair template for ssd1 R394A mutation	University of Edinburgh, E. Wallace Lab	University of Edinburgh, E. Wallace Lab
dBK004	gblock	AACCACCACAAAGCCCAAAAATTGCTTGGTTCAAGCCTACTGATGCAAAGGTGCCATTAATTGCAATTCCTACAGAATTAGCTCCAAAGG	Repair template for ssd1 K589A mutation	University of Edinburgh, E. Wallace Lab	University of Edinburgh, E. Wallace Lab
dBK005	gblock	GAAAACGCTGATAAATACTCCGAAAAGTTATTCGTTGCCTCTATTGCTGCATGGCCAATCACATCTTTGCATCCATTTGGTATTTTAGTT	Repair template for ssd1 KR622-623AA mutation	University of Edinburgh, E. Wallace Lab	University of Edinburgh, E. Wallace Lab
dBK006	gblock	CTCCGAAAAGTTATTCGTTGCCTCTATTAAACGTTGGCCAATCGCTGCATTGCATCCATTTGGTATTTTAGTTTCCGAACTTGGAGATAT	Repair template for ssd1 ST627-628AA mutation	University of Edinburgh, E. Wallace Lab	University of Edinburgh, E. Wallace Lab
dBK007	gblock	GTTATTCGTTGCCTCTATTAAACGTTGGCCAATCACATCTTTGGCACCATTTGGTATTTTAGTTTCCGAACTTGGAGATATTCACGATCC	Repair template for ssd1 H630A mutation	University of Edinburgh, E. Wallace Lab	University of Edinburgh, E. Wallace Lab
dBK008	gblock	AATAGCGACAATAACAAACCACCACAAAGCCCAAAAATTGCTGCCTTCAAGCCTACCGACAAAAAGGTGCCATTAATTGCAATTCCTACA	Repair template for ssd1 W583A mutation	University of Edinburgh, E. Wallace Lab	University of Edinburgh, E. Wallace Lab
dBK009	gblock	AATAGCGACAATAACAAACCACCACAAAGCCCAAAAATTGCTTGGTTCGCACCTACCGACAAGAAGGTGCCATTAATTGCAATTCCTACA	Repair template for ssd1 K585A mutation	University of Edinburgh, E. Wallace Lab	University of Edinburgh, E. Wallace Lab
bEW021	gblock	TCGCCGTATTATTCACTATATTCAATTTCAACTTTATAGCAAGAAAAGGAAGTAATTATCTACTTTTTACAACAAATATAAAACAATGAAACTGTCCGCCACCACTCTTACCGCGGCTTCATTGATCGGT	Repair template for SUN4 PGK1 5′ UTR	University of Edinburgh, E. Wallace Lab	University of Edinburgh, E. Wallace Lab
bEW022	gblock	TCGCCGTATTATTCACTATATTCAATTTCAACTTTATAGCAAGAAAAGGAAAGATCGATTCGTTCTTTTACCATTATCCAACTAATTTTCACTCCTTTAAGCATTTTTTTTTTTTACTTTTTTACAAGTCTAATTTGATAAAATGAAACTGTCCGCCACCACTCTTACCGCGGCTTCATTGATCGGT	Repair template for SUN4 Del-1 mutation	University of Edinburgh, E. Wallace Lab	University of Edinburgh, E. Wallace Lab
bEW023	gblock	TCGCCGTATTATTCACTATATTCAATTTCAACTTTATAGCAAGAAAAGGAAAGATCGATTCGTTCTTTAAGCATTTTTTTTTTTTACTTTTTTACAAGTCTAATTTGATAAAATGAAACTGTCCGCCACCACTCTTACCGCGGCTTCATTGATCGGT	Repair template for SUN4 Del-2 mutation	University of Edinburgh, E. Wallace Lab	University of Edinburgh, E. Wallace Lab
bEW024	gblock	TCGCCGTATTATTCACTATATTCAATTTCAACTTTATAGCAAGAAAAGGAAAGATCGATTTTTTACAAGTCTAATTTGATAAAATGAAACTGTCCGCCACCACTCTTACCGCGGCTTCATTGATCGGT	Repair template for SUN4 Del-3 mutation	University of Edinburgh, E. Wallace Lab	University of Edinburgh, E. Wallace Lab
bEW025	gblock	TCGCCGTATTATTCACTATATTCAATTTCAACTTTATAGCAAGAAAAGGAAAGATCGATTCGTTCTTTTACCATTATCCAACTACTCTACACTCCTTTTTCGCCGAAGAAAAGAACTCTTCCAACTAATTTTCACTCCTTTAAGCATTTTTTTTTTTTACTTTTTTACAAGTCTAATTTGATAAAATGAAACTGTCCGCCACCACTCTTACCGCGGCTTCATTGATCGGT	Repair template for SUN4 5′ UTR intron deletion	University of Edinburgh, E. Wallace Lab	University of Edinburgh, E. Wallace Lab
bEW026	gblock	TCGCCGTATTATTCACTATATTCAATTTCAACTTTATAGCAAGAAAAGGAAAGATCGATTCGTTCTTTTACCATTATCCTGCTACTCTATACACCTATTTCGCCGAAGAAAAGAACTCTTCCTGCTAATTTTTACACCTATAAGCATTTTTTTTTTTTACTTTTTTACAAGTCTAATTTGATAAAATGAAACTGTCCGCCACCACTCTTACCGCGGCTTCATTGATCGGT	Repair template for SUN4 Sub-2 mutation	University of Edinburgh, E. Wallace Lab	University of Edinburgh, E. Wallace Lab
bEW027	gblock	GTATTATTCACTATATTCAATTTCAACTTTATAGCAAGAAAAGGAAAGATCGATTCGTTCTTTTACCATTATCCGGCTACTCTATATCCCTCTTTCGCCGAAGAAAAGAACTCTTCCAACTAATTTTCACTCCTTTAAGCATTTTTTTTTTTTACTTTTTTACAAGTCTAATTTGATAAAATGAAACTGTCCGCCACCACTCTTACCGCGGCTTCATTGA	Repair template for SUN4 Sub-1 mutation	University of Edinburgh, E. Wallace Lab	University of Edinburgh, E. Wallace Lab
bEW029	gblock	GTATTATTCACTATATTCAATTTCAACTTTATAGCAAGAAAAGGAAAGATCGATTCGTTCTTTTACCATTATCCAACTACTCTAGACAGCTATTTCGCCGAAGAAAAGAACTCTTCCAACTAATTTTGACAGCTATAAGCATTTTTTTTTTTTACTTTTTTACAAGTCTAATTTGATAAAATGAAACTGTCCGCCACCACTCTTACCGCGGCTTCATTGA	Repair template for SUN4 Sub-3 mutation	University of Edinburgh, E. Wallace Lab	University of Edinburgh, E. Wallace Lab
oEW1124	DNA primer	GCATCGTCTCATCGGTCTCAagcaCGTAAGTCCCTATTTGCACCC	Forward golden gate primer, to clone the SSD1 C-terminus into pYTK001	University of Edinburgh, E. Wallace Lab	University of Edinburgh, E. Wallace Lab
oEW1125	DNA primer	ATGCCGTCTCAGGTCTCAGGATCCTACCCTCTTCATGAATGGA	Reverse golden gate primer, to clone the SSD1 C-terminus into pYTK001	University of Edinburgh, E. Wallace Lab	University of Edinburgh, E. Wallace Lab
oEW1126	DNA primer	GCATCGTCTCATAGGCTTGAAGGCAGCAATTTTTGGGCTTTGTGG	Reverse mutagenizing golden gate primer, to introduce the W583A mutation into pYTK001-SSD1	University of Edinburgh, E. Wallace Lab	University of Edinburgh, E. Wallace Lab
oEW1127	DNA primer	GCATCGTCTCACCTACTGATAAGAAGGTGCCATT	Forward mutagenizing golden gate primer, to introduce the W583A mutation into pYTK001-SSD1	University of Edinburgh, E. Wallace Lab	University of Edinburgh, E. Wallace Lab
oEW1128	DNA primer	GCATCGTCTCAGCCATGCAGCAATAGAGGCAACGAATAACTTTTC	Reverse mutagenizing golden gate primer, to introduce the KR622-623AA mutation into pYTK001-SSD1	University of Edinburgh, E. Wallace Lab	University of Edinburgh, E. Wallace Lab
oEW1129	DNA primer	GCATCGTCTCATGGCCAATCACATCTTTGCATC	Forward mutagenizing golden gate primer, to introduce the KR622-623AA mutation into pYTK001-SSD1	University of Edinburgh, E. Wallace Lab	University of Edinburgh, E. Wallace Lab
oEW1130	DNA primer	GCATCGTCTCAATGGTGCCAAAGATGTGATTGGCCAACG	Reverse mutagenizing golden gate primer, to introduce the H630A mutation into pYTK001-SSD1	University of Edinburgh, E. Wallace Lab	University of Edinburgh, E. Wallace Lab
oEW1131	DNA primer	GCATCGTCTCACCATTTGGTATTTTAGTTTCCGAAC	Forward mutagenizing golden gate primer, to introduce the H630A mutation into pYTK001-SSD1	University of Edinburgh, E. Wallace Lab	University of Edinburgh, E. Wallace Lab

### Sheet: Reagents
Reagents and special equipment used
Last updated 2026-07-08, by BK
Reagent name	Company name	HQ location	Catalog #
Zymo Zyppy Plasmid Miniprep Kit	Zymo Research	Irvine, California, USA	D4036
SwaI Enzyme	New England Biolabs	Ipswich, Massachusetts, USA	R0604S
BclI Enzyme	New England Biolabs	Ipswich, Massachusetts, USA	R0160S
Phusion High Fidelity DNA Polymerase	New England Biolabs	Ipswich, Massachusetts, USA	M0530L
cOmplete™, Mini Protease Inhibitor Cocktail protease inhibitor	Sigma	Asao-ku, Kawasaki, Kanagawa, Japan	11836153001
Chloramphenicol	Sigma	Asao-ku, Kawasaki, Kanagawa, Japan	C3175-100MG
TURBO™ DNase	ThermoFisher	Waltham, Massachusetts	AM2238
DpnI Enzyme	New England Biolabs	Ipswich, Massachusetts, USA	R0176S
UltraPure™ Salmon Sperm DNA Solution	ThermoFisher	Waltham, Massachusetts	15632011
Zymo-Spin IIICG Columns	Zymo Research	Irvine, California, USA	C1006-50-G
T7 DNA Ligase	New England Biolabs	Ipswich, Massachusetts, USA	M0318S
T4 DNA Ligase Buffer	New England Biolabs	Ipswich, Massachusetts, USA	B0202S
SYBR Safe DNA Gel Stain	ThermoFisher	Waltham, Massachusetts	S33102
DNA Clean & Concentrator-5 Kit	Zymo Research	Irvine, California, USA	D4004
Deoxynucleotide (dNTP) Solution Mix	New England Biolabs	Ipswich, Massachusetts, USA	N0447S
BsmBI-v2 Enzyme	New England Biolabs	Ipswich, Massachusetts, USA	R0739L
DreamTaq PCR Master Mixes (2X)	ThermoFisher	Waltham, Massachusetts	K1071
Gel Loading Dye, Purple (6X)	New England Biolabs	Ipswich, Massachusetts, USA	B7024S
Zymo RNA Binding Buffer	Zymo Research	Irvine, California, USA	R1003-3-24
Brilliant III Ultra-Fast SYBR® Green QPCR Master Mix	Agilent	Santa Clara, California, United States	600882
Zymo DNA/RNA Wash Buffer	Zymo Research	Irvine, California, USA	D7010-3-24
Zymo DNA/RNA Prep Buffer	Zymo Research	Irvine, California, USA	D7010-2-50
Superscript IV Reverse Transcriptase	ThermoFisher	Waltham, Massachusetts	18090050
T5 Exonuclease	New England Biolabs	Ipswich, Massachusetts, USA	M0363L
Taq DNA Ligase	New England Biolabs	Ipswich, Massachusetts, USA	M0208L
Random Primer Mix	New England Biolabs	Ipswich, Massachusetts, USA	S1330S
RNasin® Ribonuclease Inhibitor	Promega	Madison, WI, USA	N2111
RNaseZap™ RNase Decontamination Solution	ThermoFisher	Waltham, Massachusetts	AM9780
Ampicillin	Sigma	Asao-ku, Kawasaki, Kanagawa, Japan	A9393
SC-URA	Formedium	Norfolk, UK	DSCK1009
Yeast Nitrogen Base without Amino acids	Formedium	Norfolk, UK	CYN0405
Kaiser Complete SC mixture	Formedium	Norfolk, UK	DSCK012
EDTA Disodium	Formedium	Norfolk, UK	EDTA1000
2-Mercaptoethanol	Sigma	Asao-ku, Kawasaki, Kanagawa, Japan	M6250-10ML
5-Fluoroorotic Acid Monohydrate	Formedium	Norfolk, UK	5FOA10
PEG4000	ThermoFisher	Waltham, Massachusetts	A16151
Tween-20 (100ml)	Promega	Madison, WI, USA	H5152
Dithiothreitol (DTT)	ThermoFisher	Waltham, Massachusetts	R0861
Fluorescent Brightener 28 (Calcofluor White)	Sigma	Asao-ku, Kawasaki, Kanagawa, Japan	F3543
Kaiser SC Single Drop outs, SC-leu	Formedium	Norfolk, UK	DSCK052
DMSO	Sigma	Asao-ku, Kawasaki, Kanagawa, Japan	D8418-100ML
Integra 8-channel Voyager II pipette	Integra Biosciences	Zizers, Switzerland	4726
Amersham™ ImageQuant 800 Imaging System	Cytiva	Marlborough, Massachusetts, USA	29399481
LSRFortessa™ X-20 Cell Analyzer	BD Biosciences	Franklin Lakes, NJ, USA	657666R1
Nikon Eclipse Ti Inverted Microscope	Nikon	Tokyo, Japan
Precellys Evolution Touch Homogenizer	Bertin Technologies	Montigny-le-Bretonneux, France	P002511-PEVT0-A.0
Zymo-Spin II columns	Zymo Research	Irvine, California, USA	C1008-50
NEBuffer™ r3.1	New England Biolabs	Ipswich, Massachusetts, USA	B6003S
T4 DNA Ligase	New England Biolabs	Ipswich, Massachusetts, USA	M0202S
β-Nicotinamide adenine dinucleotide hydrate	Sigma	Asao-ku, Kawasaki, Kanagawa, Japan	N6522-250MG
PEG8000	Sigma	Asao-ku, Kawasaki, Kanagawa, Japan	P2139-500G
96 well Sensoplate™	Greiner Bio-one	Kremsmünster, Austria	655892
Zirconia/Silica Beads, 0.5mm	Thistle Scientific	Uddingston, Scotland	BSP-11079105z
1 Kb Plus DNA Ladder	ThermoFisher	Waltham, Massachusetts	10787018
LightCycler 480 II, 384	Roche	Basel, Switzerland	05015243001
PCR microplate for Roche® 480 LightCycler®	Sigma	Asao-ku, Kawasaki, Kanagawa, Japan	AXYPCR384LC480W
NuPAGE™ 3-8% 1 mm Tris-Acetate Mini Protein Gels	ThermoFisher	Waltham, Massachusetts	EA0375BOX
Color Prestained Protein Standard, Broad Range marker	New England Biolabs	Ipswich, Massachusetts, USA	P7719S
XCell SureLock™ Mini-Cell	ThermoFisher	Waltham, Massachusetts	EI0001
NuPAGE™ Tris-Acetate SDS Running Buffer	ThermoFisher	Waltham, Massachusetts	LA0041
Mini Trans-Blot® Cell	BioRad	Hercules, California	1703930
Thermo Scientific™ Ponceau S Staining Solution	ThermoFisher	Waltham, Massachusetts	A40000279
Monoclonal ANTI-FLAG® M2-Peroxidase (HRP) antibody produced in mouse	Sigma	Asao-ku, Kawasaki, Kanagawa, Japan	A8592
Pierce™ ECL Western Blotting Substrate	ThermoFisher	Waltham, Massachusetts	32106
SuperScript™ IV RT Reaction Buffer	ThermoFisher	Waltham, Massachusetts	18090050B
